# Establishment of an eHAP1 Human Haploid Cell Line Hybrid Reference Genome Assembled from Short and Long Reads

**DOI:** 10.1101/822593

**Authors:** William D. Law, René L. Warren, Andrew S. McCallion

## Abstract

**Background:** Haploid cell lines are a valuable research tool with broad applicability for genetic assays. As such the fully haploid human cell line, eHAP1, has been used in a wide array of studies. However, the absence of a corresponding reference genome sequence for this cell line has limited the potential for more widespread applications to experiments dependent on available sequence, like capture-clone methodologies.

**Results:** We generated ~15x coverage Nanopore long reads from ten GridION flowcells. We utilized this data to assemble a *de novo* draft genome using minimap and miniasm and subsequently polished using Racon. This assembly was further polished using previously generated, low-coverage, Illumina short reads with Pilon and ntEdit. This resulted in a hybrid eHAP1 assembly with >90% complete BUSCO scores. We further assessed the eHAP1 long read data for structural variants using Sniffles and identify a variety of rearrangements, including a previously established Philadelphia translocation. Finally, we demonstrate how some of these variants overlap open chromatin regions, potentially impacting regulatory regions.

**Conclusions:** By integrating both long and short reads, we generated a high-quality reference assembly for eHAP1 cells. We identify structural variants using long reads, including some that may impact putative regulatory elements. The union of long and short reads demonstrates the utility in combining sequencing platforms to generate a high-quality reference genome *de novo* solely from low coverage data. We expect the resulting eHAP1 genome assembly to provide a useful resource to enable novel experimental applications in this important model cell line.
