## Additional Table 1 for "Establishment of an eHAP1 Human Haploid Cell Line Hybrid Reference Genome Assembled from Short and Long Reads"

### Sheet: eHAP1 NanoPlot Stats
	Rep1	Rep2	Rep3	Rep4	Rep5	Rep6	Rep7	Rep8	Rep9	Rep10	Averages Across Reps	Reps1-10
General summary
Mean read length	6904.3	8332.7	9560	9378.6	9587.1	8123.2	12079.2	10685.3	12067.4	12860	9957.78	9470.4
Mean read quality	8.4	8.7	8.2	10.5	10.5	10.4	10.4	10.1	10.2	10.4	9.78	9.6
Median read length	2703	3215	3420	3519	3515	3504	3948	3528	4091	6107	3755	3497
Median read quality	9.3	9.5	9	10.8	10.8	10.7	10.6	10.4	10.5	10.7	10.23	10.1
Number of reads	842149	597434	514824	524000	290562	748000	350650	402420	460430	359011	508948	5089480
Read length N50	25082	31035	34088	32606	34123	28031	35605	31836	33708	28944	31505.8	31034
Total bases	5814487190	4978223149	4921698005	4914380271	2785634259	6076145717	4235584548	4299997838	5556180742	4616897147	4.81992e+09	48199228866
Number, percentage and megabases of reads above quality cutoffs
>Q5:	726748 (86.3%) 5535.5Mb	527176 (88.2%) 4703.3Mb	442885 (86.0%) 4660.3Mb	524000 (100.0%) 4914.4Mb	290562 (100.0%) 2785.6Mb	748000 (100.0%) 6076.1Mb	350650 (100.0%) 4235.6Mb	402420 (100.0%) 4300.0Mb	460430 (100.0%) 5556.2Mb	359011 (100.0%) 4616.9Mb		4831882 (94.9%) 47383.9Mb
>Q7:	654878 (77.8%) 5161.2Mb	475719 (79.6%) 4386.7Mb	389007 (75.6%) 4217.8Mb	524000 (100.0%) 4914.4Mb	290562 (100.0%) 2785.6Mb	748000 (100.0%) 6076.1Mb	350650 (100.0%) 4235.6Mb	402419 (100.0%) 4299.9Mb	460430 (100.0%) 5556.2Mb	359011 (100.0%) 4616.9Mb		4654676 (91.5%) 46250.5Mb
>Q10:	281914 (33.5%) 2648.6Mb	232384 (38.9%) 2405.0Mb	124518 (24.2%) 1499.2Mb	360526 (68.8%) 3616.9Mb	197061 (67.8%) 2043.1Mb	505592 (67.6%) 4429.0Mb	231156 (65.9%) 3049.9Mb	239188 (59.4%) 2820.1Mb	289707 (62.9%) 3841.9Mb	237401 (66.1%) 3192.8Mb		2699447 (53.0%) 29546.6Mb
>Q12:	443 (0.1%) 0.9Mb	2906 (0.5%) 10.1Mb	320 (0.1%) 1.3Mb	49664 (9.5%) 443.0Mb	29918 (10.3%) 296.7Mb	67554 (9.0%) 525.3Mb	24272 (6.9%) 269.1Mb	19035 (4.7%) 186.1Mb	22841 (5.0%) 246.1Mb	37118 (10.3%) 473.1Mb		254071 (5.0%) 2451.7Mb
>Q15:	0 (0.0%) 0.0Mb	0 (0.0%) 0.0Mb	0 (0.0%) 0.0Mb	0 (0.0%) 0.0Mb	0 (0.0%) 0.0Mb	0 (0.0%) 0.0Mb	0 (0.0%) 0.0Mb	1 (0.0%) 0.0Mb	0 (0.0%) 0.0Mb	0 (0.0%) 0.0Mb		1 (0.0%) 0.0Mb
Top 5 highest mean basecall quality scores and their read lengths
01:00:00	13.1 (413)	14.0 (226)	13.1 (245)	14.6 (404)	14.7 (2029)	14.5 (397)	14.5 (490)	15.4 (328)	14.5 (294)	14.8 (760)		15.4 (328)
02:00:00	13.0 (1407)	13.8 (410)	13.1 (314)	14.6 (6809)	14.6 (284)	14.4 (728)	14.5 (371)	14.4 (560)	14.2 (1532)	14.3 (408)		14.8 (760)
03:00:00	13.0 (1085)	13.7 (285)	13.1 (13576)	14.3 (428)	14.5 (516)	14.4 (731)	14.4 (365)	14.3 (719)	14.2 (972)	14.2 (3169)		14.7 (2029)
04:00:00	12.9 (441)	13.6 (606)	13.0 (1976)	14.3 (222)	14.5 (733)	14.4 (235)	14.4 (741)	14.1 (749)	14.1 (306)	14.2 (267)		14.6 (404)
05:00:00	12.9 (1016)	13.5 (679)	13.0 (194)	14.2 (2772)	14.3 (3870)	14.3 (530)	14.4 (347)	14.1 (342)	14.1 (271)	14.2 (256)		14.6 (6809)
Top 5 longest reads and their mean basecall quality score
01:00:00	236363 (9.2)	283023 (9.8)	237489 (7.3)	251210 (8.2)	242629 (10.5)	286168 (10.0)	247227 (7.7)	296613 (10.2)	260230 (10.1)	292927 (10.8)		296613 (10.2)
02:00:00	183472 (7.7)	252991 (10.6)	233149 (9.2)	247703 (8.4)	229846 (10.2)	275490 (11.5)	228775 (9.7)	255594 (10.6)	247212 (10.9)	226947 (8.7)		292927 (10.8)
03:00:00	181343 (10.7)	252901 (9.0)	232752 (7.2)	234392 (8.1)	222405 (9.6)	266451 (9.8)	223257 (10.8)	248358 (10.0)	239995 (9.1)	216462 (9.9)		286168 (10.0)
04:00:00	181200 (9.5)	245058 (8.8)	222931 (9.1)	231908 (11.4)	214621 (9.2)	232400 (11.5)	208628 (11.9)	240650 (10.4)	220210 (10.9)	207946 (10.1)		283023 (9.8)
05:00:00	175849 (8.5)	243094 (9.9)	218758 (8.6)	230102 (11.1)	211025 (9.5)	230283 (10.9)	207879 (9.6)	217292 (9.0)	217851 (11.3)	201677 (10.5)		275490 (11.5)
